# Supplementation via DAF-16 and *pnk-1* driven pantothenate–coenzyme A flux improves disease related stress resistance in *C. elegans*

**DOI:** 10.64898/2026.07.08.737381

**Authors:** Steffi M Jonk, Alan Nicol, Alex Braun, Wenry Wang, James R Tribble, Peter Swoboda, Pete A Williams

## Abstract

Metabolic pathways are increasingly recognized as tractable targets in aging and disease. Building on prior work demonstrating that supplementation with low–molecular weight metabolites (amino acids, vitamins, and their intermediates) can extend lifespan in *Caenorhabditis elegans*, we focused on pantothenate (vitamin B_5_), which is dysregulated in sarcopenic muscle and in several neurodegenerative and metabolic disorders. Pantothenate is the obligate precursor of coenzyme A through a short, highly conserved biosynthetic pathway in which loss-of-function mutations can cause neurodegeneration with brain iron accumulation. In *C. elegans*, the longevity curtailing transcription factor DAF-16/FOXO has a conserved binding element in the promoter region of *pnk-1*, encoding the first enzyme (PNK-1) in the coenzyme A pathway, and *pnk-1* is markedly upregulated in long-lived *daf-2* (insulin/-like receptor) mutants, implicating coenzyme A metabolism in longevity. Here, we demonstrate that CoA levels naturally increase during early life and decrease towards older age in *C. elegans*. Dietary pantothenate supplementation increases coenzyme A levels with minimal effects on lifespan but systemic effects on lipid metabolism, mitochondrial dynamics, and muscle structure under basal conditions. Under DAF-16–associated stress conditions, including heat and oxidative stress, *pnk-1* expression is upregulated and pantothenate supplementation robustly extends lifespan and improves mobility. Finally, we demonstrate dysregulation of *daf-16* and *pnk-1* expression in amyotrophic lateral sclerosis (ALS) models, in which pantothenate supplementation confers both lifespan extension and cholinergic neuroprotection.
