## Supplementary Dataset 1 for "Supplementation via DAF-16 and *pnk-1* driven pantothenate–coenzyme A flux improves disease related stress resistance in *C. elegans*"

Species	PANK LIKE	SMART fumble domains	NCBI	Gene	Protein size	Protein sequence
Giardia lamblia	PanK-II_euk	1x Fumble	Pantothenate kinase 4 [ Giardia intestinalis ]	GL50803_005857	361	MDCRDEPAMLTSPMVYADIGGSLVKVALLTPILQDEVPQKAPLPPHKVHKVCSNRNFEDNFCPHLTIECPSLGGTLFFYTFPVIHNLELFLSFLSAVYPADTLKGSCLHFTGGGALKYAELLKTATGANQVQYHDELQTIVGGLRLLSKLGLKEELQELTPSGLKPFSGVLNHFLLVQVGSGTSIVEVAANKATRIDGSALGGATFMGLSSCICGSNHGFKDLLEAAKRGNANSADLLVGDICDSTTYLDILGSDVLAACGGKMRTNSGDIDSTIASILRMLVINTVHISALNAKMTNATTILLSGGFMDSIDVTAGYYAEALSWYGHKNLKGLVVRHHAFLGVLGILTTLKGWFNADLRF
Leishmania major	PTZ00297	1x Pfam:exo_endo_phos, 1x Pfam:AMP-binding, 1x Fumble	putative pantothenate kinase subunit [ Leishmania major strain Friedlin ]	LMJF_28_0140	1461	MSASDVGCASARVLSYNFNILPRGSGGYQHERIETFLASVDGYDVVLLQEVYATSYFPYVMQKRLCYQKMLLDGLEAKGFHHYVISRQPSYLTMLRYNVCSDNGLIIASRFPVWHRGSYTFRNHERGEATVSKGCLFAEVEVPAAHGKGSQRIVFFNVHLRPEDNLPSESSQMQQVHRFVEAALAQVREQHADGGGPAALQPKGAEVPFIIAGDFNIHGIDPLNGHPSMRFQEMLNQFQDIGSVRDVIYEETGQNPPTRPPILFFPELSKLERYESTPQRQDYFLATKCIQVEKPRLEKYVVSSRRPYTYLSDHFGIACRVTLALNPSVCFEGRSLVRLNFSSLVEAANHEHSNPSSDARLEAVLIAAFVWWLFSFSFMSLVLCAAFAWLVRWAQNYSA…
Leishmania major	ARMT1-like_dom	2x DUF89	hypothetical protein [ Leishmania major strain Friedlin ]	LMJF_06_0620	1010	MKGIGRQSFLIVFDFDHTIVDCNTDEVIPAALGRRDMQRRMMLEKNRIQWTKLMDTIIAPFDKEELRKAAQDSVTIDPKMPEVFQYLRDAQKQYVVVAPGSASPGDARAAAVQDHVPGFIEMNIASDSNLLFIDAALDARLPGVKECMSQIHSNPYYDLTAPGVSQHAGFDACYGAHRPAGSLNVNDEADRNAMHNPGMTRKSRVCWYEPYGHQCQCCLAGGKPNMCKSIIIERLLQTTSLIDPTLIFIGDGANDYCPVLNVLRPRDYMFARRDFPIHHILAGAPHPASSKNGGTGDVGGCCHIGLWRNAAELRELFQVAMEHPGARLPTLVRFRDAAATEFRSVTMAKRIPSVLRRTLEDLRNASAVSEKGRQRVMELMRDVEANGMVPPLPGQACVP…
Thalassiosira pseudonana	PanK-II_Pank1-like	1x Fumble	hypothetical protein [ Thalassiosira pseudonana CCMP1335 ]	THAPS_15292	303	LNGQFHFIRFETRHMKNAMNLMRINNFHKNIKEIGATGGGAHKYANEWERDLGIGMAKQDEMDSLVAGMQFVMSDIAGECYTFKPNDWTADTKQPNEGQSSVVNGSVSNAFPYLLVSIGTGVSILRVDGPRQHERVSGSTIGGGTYWGLCRLLTGSDSFSDVLNLAMKGDPSKVDMMVGDIYGKDSNALEKIGLPSDVVASSFGKLVAKQNPSEGIKEEDLARALLLMVTNNIGQVAHLNAQLHETSRIYFVGTFLQHNTISQQRLAHAIDYWSNGNMEALFLEHEGYFGALGSFLLHHGIEH
Thalassiosira pseudonana	ARMT1-like_dom	1x DUF89	hypothetical protein [ Thalassiosira pseudonana CCMP1335 ]	THAPS_6942	789	MGGVIDFNTDCPWQLYTFSLVHILAGLCMYVFDACRLVSQDGVSCIESEIVMSRIVGFSMLYVGVLWGIITYQNKHDNGKITTLSNMGINGATALLVSVIFAGNASYGGLENSWMHIGDMLTMIILLGILVSRVSQPGVEWAQKVPLGDDLGLNCKGLLVLVIPMAIVKCVAYTDFIDLTKMLADGLEMTSFALWMWHFIAVLIFEFILAMFFVLFFDDDAGHEVVVMTLMAMSLVSACSIYSVREHLSGWMGLSGNLVWICLGIMIGVCMIAILRNNSSMSCIILVSTAEKMCITGAMKCLNICVVLGYLLSQPYAEAFAPPTSILRASTKMAASTSSDTKNICPKTGNPLPNLPIPPPLLSLTPGSWAYDTMSRRLNKDILQRTYEENEEAFNSPEF…
Cryptosporidium hominus	PanK-II_euk	1x Fumble	hypothetical protein [ Cryptosporidium hominis TU502 ]	Chro.80038	372	MGNSIGVEIFRNQADICIAINELTNKKEKVLILEKIIKRDEMKEKFMVLGGSLKDIELEETKSQRFLLIFIRISLLDFKRIILEIMEEIQKKIQISVMVEDKQNQESFYLLKDSLGTDFDKLEVLLYEKESTFDPVRMLKYNFELEDFLERYTFKNNFTKTLGIFNCLDEQEPIQLQSLNNNIDLTHFIHINIGKSCTEFLHSTENSCSKRVGNIEIGEYTFWGLVNILDLKIENMGDIDKIVSKGNIQNCDLIVKDIYGQSYPEINLEGDSVASSLGKLQFLNYDQKNFSPDDLIKSIVILLTNQLVQKGILHSQILQENNIIISGFVTSSPKIMAAIHNTFQVLSDKFNVFFIKSIINTACICPNFEIKY
Plasmodium falciparum	PanK-II_euk	2x Fumble	pantothenate kinase 1, putative [ Plasmodium falciparum 3D7 ]	PF3D7_1420600	519	MRKYKNELNISNVLEKKDDCCSLDIGGTLIKVVYVNHKYIHDDNIKENTEHLMIKMNGNKNIYLTFFDISKLDDTLYFLLRNNLIKKKITLTGGGAHKYFYHVLEKALYHKLGMEINKGDNKIYVSKYLYDEKLSIFSIFVCSTKSNDQNKNDDINNFNSKIIEGQVLFDKKFVDKFPSDTIKIYVEKRYFDKNGNNDDNNNDDDDNNDDDNNNNDDNNNDNYMILTCSRKDEMNCIMNGIHTLFSVDKSFFRYERFLNVKVPVKITSPFHPFIIANIGSGISILKSNGYDSYQRIAGTAIGGGTLMGLAKIILDNISFEELIKCAEDKNKNISFDLKMKHIIGDAPVDGCTHANTLASCFGCLKNILKEIKENNGHNKTIHHEVAKGLIQMVSYNIGY…
Plasmodium falciparum	ARMT1-like_dom	1x DUF89	hypothetical protein [ Plasmodium falciparum 3D7 ]	PF3D7_0209400	450	MYFKAFYDNFKEEYVYLKNENENLPAILTCEKTNSMENDTIIRRIPNSILKRMEDQNAEYTKKNNISDKLERLRELFINADKNTHEMLKCNVDEKIWTFFLSYHINKDMKITESSWLFNEYYFYRYLCCAYDFEKTNYDFFQYEKQDSINCNKVIIENICTCAKTLIELYDKNPQKKIFSVFFYYALWANQFDLSWNPTKNKSEQHNVQEKDIRKKTLREKQFCFDTDDIDKLYNSFYMENILCNDINDIYKDMTVQKHKRFDIVLDNMGVEFITDFCLLYFLTHYFEEITIHVKKFPLFVSDTMIKDIHYTLNVLCNDEKYPNTMFMANKWKELIQSQKWKIRDDIYWNIPLPYWVMSKNLLEELKKSSFVCFKGDANYRRCLGDLSYDFSTSHKDIL…
Cyanidioschyzon merolae	PanK-II_Pank4	1x Fumble	probable pantothenate kinase [ Cyanidioschyzon merolae strain 10D ]	CYME_CMQ103C	542	MRVRRETRGKAEGDPDDALDGFVPPSLVCKGTALAVLKRVNVLAESNALALDIGGSLAKILYFQPNTRGTAERQLCIDFLEPVAAAHRSALSVAVQELGGTFHFFAFETRNIEECVQFIKEHWMPTNTEKPYVIRSTGGGAYKYRELFRAIGVELSTQDEMACTVAGLNFLLTHFEHEVYSVTVAPDTQIGSPNPIIQRNYLDARPDPYPYLLCHIGSGVSFIKVQGPRSFRRVSGTSLGGGTFWGLCRILTNCKTFDEVIELTKKGDNSRVDMLVGDIYGGAYEKLGLDANLIAASFGKVTMRKEPSPTFENFRRELRRFIVGTMSLFVQLLIALPFLGQIFRWLGLERRAHATLSNVYFSRHFHAEDVALSALRMVSYNVAQLAYLNAVIENVPRIY…
Cyanidioschyzon merolae	ARMT1-like_dom	1x DUF89	hypothetical protein, conserved [ Cyanidioschyzon merolae strain 10D ]	CYME_CMQ249C	439	MSNIKSLPELFVEDPPRGPRHRPLPPLLTATEPGTWAHDTMSRRIREEILARIFRENTFFSGAVLDRLKQLDRELAEPTAHRLRPLEEPPPGGGPAPDLFTWNRRILERFHDCNWLSSPWCIAEFYFYRRVMEAVEYFSTKLDPFRKQKELGVSANTKTMDEWASRVLPLLQTPLRRSTERKHWFTHFVQIALNGNRMDLSLWPVGGETPAVDTETGVRLLVDDGERLWEYVAASMPIAEIGIIVDNAGMELFSDLLLADYLVHSGIAERVVFHTKGHPTFVSDATATDLHTMVQVLGDMPRDMPLQRLASRWARYLGDGSWRCRDDLFWAQPQAFWEMDDPLWDCIRQEVLVFVKGDANYRRLLGDRAWPLSTPFSDVVSYWPSAICALRALKAELGC…
Oryza sativa	PLN02902	1x Fumble, 1x DUF89	pantothenate kinase 2-like [ Oryza sativa Japonica Group (Japanese rice) ]	LOC4347680	904	MAANNNSDPILDEGGGGGVKHEAVGEAGEGKGGGGGAAATQAPAAMLPRSGSRPQLDLSGAAIHGNLEDRNPTILLPNQSDDISHLALDIGGSLIKLVYFSRHAEHSSEDKRKLSTKRRLGMLNGGRRSYPVLGGRLHFVKFETGKLNECLDFISSKQLHRGGVDSPSWRSGAQPDNIVIKATGGGAFKYADLFKERLGVSLEKEDEMDCLVAGANFLLKSIRHEAFTHMDGQKEYVQIDQNDLFPFLLVNVGSGVSIIKVDGHGKFQRVSGTNVGGGTYWGLGRLMTKCKSFDELLELSQRGDNSTIDMLVGDIYGGLDYSKIGLSASTIASSFGKTISDDKELSDYRPEDISLSLLRMISYNIGQISYLNALRYGLKRIFFGGFFIRGHAYTMDTIS…
Oryza sativa	Fumble	2x Fumble	pantothenate kinase 1-like [ Oryza sativa Japonica Group (Japanese rice) ]	LOC4340439	666	MGGLRVDLSGAEIRVDPACGAAADDGGSPPVFLPRQPAAPPLLALDIGGTLIKLVYTASCGGGGAELRFAKFERRRMQECFDFVRAQGLVHRNGSTMGSSKENIALKASGGGAYKYTEDFREKLGVCLDKVDEMDSVVSGANFLLQSVPGAAFTHMNGKKSSVDISPNNLFPYLLVNIGSGVSILKVTGNRKFERVTGTHIGGGTMFGLAKLLTGCKSYDEFLQLSQKGDNFVLDLIVKDICGELVCQKQGLSTSTLASSFGKVITSKKKLTDYRPEDLASTLLSAFTYNIAQISFLVASILHLRRVFFGGSYIRGHKSTMQNISYAIDFWSQSKMQAVFLQHEGYLGALGALMSYGDSGDKNMNLEEMKEEENIHESATPIDETSTDEHNDGNIFPYL…
Oryza sativa	PLN02902	1x DUF89	damage-control phosphatase At2g17340 [ Oryza sativa Japonica Group (Japanese rice) ]	LOC4340905	365	MESSSPSVPFPLLQAPVESTYRACTIPYRFASDNPRKATPVEIQWIDLFLNSVPSFRQRAENDPTVPDAPAKAEKFAQRYTAMLEELKKNPESNGGPPDCILLCRLRELVLRELGFRDIFKKVKDEENAKAMSLFEGVVQRNDEIEDDGKRAENLIRGILAGNIFDLGSAQLAEVFAKDGMSFLASCQNLVSRPWVIDDLDAFQNKWTKKSWEKAVIFVDNSGADIILGILPFARELLRHGTKVILAANDMPSINDVTYPELVEIINKLKDENGKLAGVDASDLLVANSGNDLPVIDLSSVSPELAYLANDADLVVLEGMGRAIETNLYAQMKCDSIKIGMVKHPEVAQFLGGRLYDCVFKFNEA
Arabidopsis thaliana	PLN02902	1x Fumble, 1x DUF89	pantothenate kinase 2 [ Arabidopsis thaliana (thale cress) ]	PANK2	901	MAGQEDEYDPILDNKREAEAKSQVSVAADKNMAPSTSGTPIHRSGSRPQLDLSKAEIQGNLEERDPTILLPNQSDDISHLALDIGGSLIKLLYFSRHEDYSNDDDKRKRTIKERLGITNGNLRSYPVLGGRLHFVKFETHKINECLDFIHSKQLHRRDPYPWSSKTLPLGTGVIKVTGGGAFKFADLFKERLGVSIEKEDEMHCLVSGANFLLKAIRHEAFTHMEGEKEFVQIDPNDLYPYLLVNVGSGVSIIKVDGEGKFERVSGTNVGGGTYWGLGRLLTKCKSFDELLELSQKGDNSAIDMLVGDIYGGMDYSKIGLSASTIASSFGKAISENKELDDYRPEDISLSLLRMISYNIGQISYLNALRFGLKRIFFGGFFIRGHAYTMDTISFAVHFW…
Arabidopsis thaliana	PLN02920	2x Fumble	pantothenate kinase 1 [ Arabidopsis thaliana (thale cress) ]	PANK1	383	MDPTQISHLALDIGGTLIKLVYFSANGDYSEESRNGCSVVKGRLCFAKFETRKIDDCLEFIRFNILHHSGVQQPNGEGHDKLYVKATGGGAFKFADLFKEKLGILFDKEDEMCSLVGGVNFLLKTVPREAFTYLDGQKKFVEIDHNDLYPYLLVNIGSGVSMIKVDGDGKYERISGTSLGGGTFLGLGKLLTKCKSFDELLELSHHGNNRVIDMLVGDIYGGTDYSKIGLSSTAIASSFGKAISDGKELEDYQPEDVARSLLRMISNNIGQIAYLNALRFGLKRIFFGGFFIRGLEYTMDTISVAVHFWSRGEAKAMFLRHEGFLGALGAFTSYNDQSHNDLKPHHHTVQRAILNCSGHNFRHIPVTSNLNESETIECSINLV
Arabidopsis thaliana	PLN02902	1x DUF89	pantothenate kinase [ Arabidopsis thaliana (thale cress) ]	816241	367	MESDSEMVPFPQLPMPIENNYRACTIPYRFPSDDPKKATPNEISWINVFANSIPSFKKRAESDITVPDAPARAEKFAERYAGILEDLKKDPESHGGPPDGILLCRLREQVLRELGFRDIFKKVKDEENAKAISLFPQVVSLSDAIEDDGKRLENLVRGIFAGNIFDLGSAQLAEVFSRDGMSFLASCQNLVPRPWVIDDLENFQAKWINKSWKKAVIFVDNSGADIILGILPFARELLRRGAQVVLAANELPSINDITCTELTEILSQLKDENGQLLGVDTSKLLIANSGNDLPVIDLSRVSQELAYLSSDADLVIVEGMGRGIETNLYAQFKCDSLKIGMVKHLEVAEFLGGRLYDCVFKFNEVQS
Dictyostelium discoideum	PanK-II_Pank4	1x Fumble	pantothenate kinase [ Dictyostelium discoideum AX4 ]	DDB_G0290401	685	MKTQTINAIGACVVSDSPDTFFNSNNSLKGCGRSSIAINNNNNNNNNNNNNNNNNNNNNNTTRPIQLSIIDESDNVYNIENEDDNNSAGDIILNEHSSSSSSSSSSSSSPSSSNNHSIAGTPNSMSPSSSSSSLSSLTNNTTLINKLSSSSDGNNNNNNNNSNSNDNNNNSIDLHFTTTTTTNTSSNDQSLNNNNNNNNNNENNDENNIPPPPSSSPPKFNPKDRPISLPNQSGPIKHFALDIGGTLAKLVYFVQNKDKSNVNELGGKLHFIKFRTADIDDCLNFIIENNLHIEDSGLPKVVRVTGGGAYKYAELFEKRLGCKIVKEDEMQCLIWGTNFLLNNIKRESFTYSTTPNAISPKEFIDKTDNHYPYLLVNIGSGVSIIKVESETSFQRVDGT…
Schizosaccharomyces pombe	PanK-II_Pank4	1x Fumble	Fbl-like pantothenate kinase [ Schizosaccharomyces pombe (fission yeast) ]	ptk1	403	MSETECGRFSTISRETISNVERQLSQPPSVWLNLTGARIIENEGQFDKDIALPNNKSHVTHIAVDIGGSLAKVMYYVCESSSPSSSSSSISEAENYTGGRLSFMIFETAKIEDCIQFMANLIDNHVKNCNKKKITLIATGGGAYKFYDRMSKQLDIKVIREDEMECLIMGLNYFVSCIPREVFVLDLDTCELTFQNHLNCYHYPHMLVNIGSGVSILKVTGPSQFERIGGSSLGGGTLWGLLSLLTPANSFDEMLELSKGGDNTSVDMLVGDIYGKDIGYERFGLKSTTIASSFGKVFRERKPLEEFAPQDISRSLLLAISNNIGQIAYLHAQKHNVQNIYFGGSFIRNHVQTMHTLTYAIQYWSNHTMNAYFLRHEGYLGVFGAFMKYATSQPSNVPV…
Schizosaccharomyces pombe	ARMT1-like_dom	1x DUF89	cobalt/nickel-dependent phosphatase [ Schizosaccharomyces pombe (fission yeast) ]	duf89	442	MGLKLLHPPKPYAMTSDPESYASVCVMKKWPIIATNVIDEVSRNISKALEAGMSDKAAYVTQGKEIISLLNQLKYDLQHNRPLKPLVGQGPDIDDYNEELEQVGPLTWGDAPWLYAGCYFYRIMSLFFQARSEWNRHDPFFEQKDFTLRSSKSAIEEFAKRYVHLNSELASIQENKDDKAAYMIFVEMAEISLWGNAIDLGLLVNATYEQLQSLQGQKAVEESQKNILVNDFPKIWSKLSKVRHGRIDFVLDNAGFELFVDLLFATYLLKTEIAETIILHPKDVPWFVSDVLVNDIPHLFNSLTSYFSGEGVQKLASDLAEFHAEGKIVIRPNPFWTTAHYFGRLPDVAPKLLSDLEQSDMVIFKGDLNFRKLTGDCEWPHTTPFAEALGPIAGKFNIL…
Eremothecium gossypii	Fumble	1x Fumble	pantothenate kinase [ Eremothecium gossypii ATCC 10895 ]	CAB1	352	MSKDIEYPCAGWKEEGLLTIAIDIGGSLAKLVFAPPESNKLIFETVETEKLDEFIRLLHEVVERYNKGDYGSTMIVATGGGAFKFYDVLLSEFPGVSDILRLDEMDCLTKGLDFFIHKVPYEVFTYNDLDGEGTVDAVADDEMYPYMLVNIGSGVSILKVESPNECMRVGGSSLGGGTLWGLLSLITGAKTYDEMLAWANQGNNANVDMLVGDIYGTDYAKIGLKSSNIASSFGKVFQRESVTAPSAGLTSASATSTCEIRDRNEKFSNADISKSLLYAISNNIGQIAYLQAKIHNVKKIYFGGSYIRGHLTTMNTLSYAINFWSKGSKQAFFLRHEGYLGAMGAFLAAQKK
Eremothecium gossypii	ARMT1-like_dom	1x DUF89	putative methyltransferase [ Eremothecium gossypii ATCC 10895 ]	AGOS_ABR069W	522	MGAKVSFWGRGSVGQITWRGPVRHRVTRGRTRGHAAGCVSRAALEQPPARADARAGRAGQRLFIAGGRPARAARGPRMNAAPPPRKFRTDDAGTFGQYTARERWPRILQNCLEDLAAEHAEGAAAAQLRELTAQVAALKADVEADRALEFFSAAEERSAHVPASFNSALASSGSRSWLAAEWLTCEIYLYRRLDVLVRAQPAWREHDVFERVKRETFRQSGRGVVELAQWFCGAATQLARSRDALEPLFREFVDISLWGNATDLSLLTNVTAAEIESLQGAQARAAAEARVLVNDTAAAWAGLSAGPPGRVDFVLDNSGFELYADLLFALFLLDAGLAAEVVFHTKDIPYMVSDTMDKDVEQLLADLEDGAFFAVGAAEREALDEVATRVRAALAAGRL…
Saccharomyces cerevisiae	PanK-II_Pank4	1x Fumble	pantothenate kinase [ Saccharomyces cerevisiae S288C ]	CAB1	367	MPRITQEISYNCDYGDNTFNLAIDIGGTLAKVVFSPIHSNRLMFYTIETEKIDKFMELLHSIIKEHNNGCYRMTHIIATGGGAFKFYDLLYENFPQIKGISRFEEMEGLIHGLDFFIHEIPDEVFTYNDQDGERIIPTSSGTMDSKAIYPYLLVNIGSGVSILKVTEPNNFSRVGGSSLGGGTLWGLLSLITGAQTYDQMLDWAQEGDNSSVDMLVGDIYGTDYNKIGLKSSAIASSFGKVFQNRMTSNKSLENNENKLYSSHESIEKNNGQMFKNPDICKSLLFAISNNIGQIAYLQAKINNIQNIYFGGSYTRGHLTTMNTLSYAINFWSQGSKQAFFLKHEGYLGAMGAFLSASRHSSTKKTST
Saccharomyces cerevisiae	ARMT1-like_dom	1x DUF89	putative methyltransferase [ Saccharomyces cerevisiae S288C ]	YMR027W	470	MTIPGRFMTIDKGTFGEYTASTRWPIIIQNAIDDLSKHQETEKSNGTKFEQGEVIKKELKEFRQEIIDRVPLRPFTEEEIKIANVPLSFNEYLKKHPEVNWGAVEWLFSEVYLYRRVNVLFQRQCEWAKFDIFNRLKQSTFESSFYGVVELALRYENLLPQLREMKQNPGNEIDDILKVLFKEFIEISLWGNATDLSLLTNATLEDIKSIQGAKARAASESKIVVNDTEKAWEVLTKARADANSREIRVDFVLDNSGFELYADLMLAAFLLQSGLATKCIFHAKDIPYMVSDVMLKDFDILVHDLRDREFFPSGEPSTKESRALDLFAGEMEKFVSSGKIEFREDSFWTTELDYWNLDANETKYHGSILHKDLQKSNLVIFKGDLNYRKLTGDRKWPRT…
Caenorhabditis elegans	PanK-II_Pank4	1x Fumble	Pantothenate kinase [ Caenorhabditis elegans ]	pnk-1	449	MGHTSVTSSRRISPRGSPPNLRRTPPKIRKVLVLREKRAAATEDQIMDDLLLSSKLKRVDSATGSVSPRVCAADALPTTTPAASTALRQTQKAPKTPYVILPASDTFEKFRKTSRVSVDIGGTLIKVVYSSVMDEELPEESLNGHTRKYAYEDGKRVLVNFKKFTDMDRFINFLKEVWTDRKRGDVIHCTGGGSYKYSEIIMKELGVRLQRTDEMRSLIFGVNFLLSTNVDESFTYHHDAIGRNKFQYRPIAADLIYPFLLVNIGTGISILKVDSPTSYERVGGSSMGGGTFMGLGSLLTPAQNFDELLEMANRGDHRNVDKLVCDIYGGAYDELGLKADLIAGSMAKCNRFEETTKKQQHKPEDIAKSLLLMVSNNIGQMAYLYGTRYNLKRIYFGGY…
Caenorhabditis elegans	PLN02902	1x Fumble, 1x DUF89	4'-phosphopantetheine phosphatase [ Caenorhabditis elegans ]	pnk-4	755	MDIAQRKIDFHRLVRDAPMITHICFDACSKTVKIVYSSSVPLSHTTLECTRILSKQSEDRIYCIQVQYPDFPLILNFFGENCPLLKGTTVDFVVTASQNAEIEEVIRKVLDVELRHVDAFNGLVNGTSFLLRNIEAECFTYSFDESQEYEFQTLNNDSMFPYLLINIRTGVSVVLVEGENQFKRLGGSSIGGGSFLGLTELITGVSDIEEMMDRALQGSPDEFDIFIRDIYGDRASNFNMDPHLLAASFGRVTRGETVRRAENFDEQSKNNAILSLLRMILYNVSQLAYMLSEISNVKRVFFNGFLVRNRPIVMKTLSFACNYWSSGKLRAYFLRHENYTTGLGAFLENFPNADLYWKEYCSGSTALGRFVPVEPLETGFKTQTFALRCTGFKAAPFAL…
Caenorhabditis briggsae	PanK-II_Pank4	1x Fumble	Protein CBR-PNK-1 [ Caenorhabditis briggsae ]	Cbr-pnk-1	445	MGHTSVTSPRRISPRGSPPHLRRTPPKFRKVLVLKEKRSAEPENPVMDELLLSSKLKRVDSATGCVSPRVPAGDALPSAVSVPRPAQKAPKTPYVILPACDAFEKFRKISRVSVDIGGTLIKVVYSSVMDDELPEESLNGHARKYAYEDGKRVLVNFKKFTDLDRLIAFLKEIWTDRKSGDVIHCTGGGSYKYSEIIMKELGVRLQRTDEMRSLIFGVNFLLSTNVDESFTYHHDAIGINKFQYRPIAADLIYPFLLVNIGTGISILKVDSPTSYERVGGSSMGGGTFMGLGSLLTPAQNFDELLEMANRGDHRNVDKLVCDIYGGAYDELGLKADLIAGSMAKCNRFGEAPMKQTHKPEDIAKSLLLMVSNNIGQMAYLYGTRYNLKRIYFGGYFIRQ…
Caenorhabditis briggsae	PLN02902	1x Fumble, 1x DUF89	Protein CBR-PNK-4 [ Caenorhabditis briggsae ]	Cbr-pnk-4	752	MDTAQRNIDFHRLVRDAPLINHICFDACSKTVKIIYSSTVPLSHTTLDCKRVDTEKSEDRIYCIQVQYPDFPLILQFFGDTCPLLKGTTVDFVVTASQNAEIEEVIRKALDVKLRHVEAFTGLVNGTSFLLRNIEAESFTYSFDESQKYEFQTLNTESMYPYLLINIRTGVSVVLVDGPNKFQRLGGSSIGGASFLGLSELITGVNDIEEMMDRALKGSPEEFDIFIRDIYGDRAANFNMDPHLLAASFGRVTRAQTIRRAGEFDDQSKNNAILSLLRMVLYNVSQIAFMLSEMSNVKRVFFNGFLVRNRPIVMKTLSFACNYWSGGKLKACFLRHENYTTGLGAFLEGCPNADMYWKEYCSGSTALGRFVPVEPLETGFKTQTFALKCARLKAAPFCL…
Drosophila melanogaster	PanK-II_Pank1-like	1x Fumble	fumble [ Drosophila melanogaster (fruit fly) ]	fbl	401	MPWFGMDIGGTLTKLVYFEPKDITPDEQDREAGILRNIRRYLTKNSAYGKTGHRDTHLQMDNVEIRKRRGSLHFIRFQTTDMGNFLSLAKQKGMAELVTTVCATGGGAFKFEQDFRDQVNMKLAKFDELDTLIKGILFADLHNRTECYYYENARDILKSEKQQFNFSQPFPFILVNVGSGVSILAVYGPDNYKRISGTSLGGGTFLGLCCLLTGCTSFEEAIQLATKGDNRKVDKLVKDIYGGDYNRFGLPGDLVASSFGQMHLNDKRVSVSREDLANATLVTITNNIGSIARMCALNEKIDRVVFVGNFLRVNPISMKLLAYAMEFWSNGTMKGLFLEHEGYFGALGCLLQFNGELAAALNDGVEHSIHTESDSASEAAQTSSTADEPPEKAPTSKHS…
Drosophila melanogaster	ARMT1-like_dom	1x DUF89	uncharacterized protein [ Drosophila melanogaster (fruit fly) ]	CG11475	464	MHSADLTSHTDVTETTNLAAIEQLKEQRFNEKNLIIYNPPGENDELSARFLRSLAFATFKRRSPAFLRDLITFLQDREADIIEQCGDYAHFDLKRTIWSLELLRDDIINNREFQIFRVKSPDTDSWNSFLKGLGEDRRQWFSAIWLHADCYMYRRIWSIFQRSESLKNYDYFGDQKTSIVTNVAPLMRDILVSTKGIKRSQEDFQYLLKLSTWSNHGDLNITRRGAHDKIYKQIAKYDIDLLADQSFDVWQDLIEASAPVYVDIVCDNAGFELFADLLLGEYIIESGLASRVRFHVKAIPWFISDCTHKDFNWLVKFLRKHEFQELNAFGKRIRGYIRDRSFILCDKSYFWTSGHDYSQMKRVQPCLYVYISQASLVIFKGDLNYRKLLGDINNKPTTQ…
Anopheles gambiae	PanK-II_Pank1-like	1x Fumble	pantothenate kinase 3 fbl [ Anopheles gambiae (African malaria mosquito) ]	fbl	589	MDALDSSSSQPPLGPQLSSAISRWILYGTVVPSVHVTPNGTHRHHHHHQYATHSVASHYHRPLVRKPSYRRKMSSTESGASGSSSPTTSPKVSSSPVQQHRRRTAAATPSPQQSRRRTGRDLQRTATANSSHSSAGSITSILSSLSSANSGGSQQQRKQRRIKRRTARKSATAEAKGARPSARSSKSNGSSSSSNSNNKANTDTRWTDESRSESSEHSIEGPVSMPWFGMDIGGTLTKLVYFEPKDITPGELDQEARILRNIRRYLTKNSAYGKTGHRDSHLQMDDVVIRGRRGSLHFIRFPTSEMLSFLKLAKSKGMAQLVTTVCATGGGAFKFEEDFRQHVNMKLAKFDELDALIKGILFTETHNKCECYFWENANEISSTKKKFDFSQPYPFILVN…
Anopheles gambiae	PLN02902	1x DUF89	4'-phosphopantetheine phosphatase [ Anopheles gambiae (African malaria mosquito) ]	LOC1279504	373	MSGNGNMGSTEANPTPGRFSHCTLLANVDAYNPDTLDLYQDPEANRYWFACFKDMVLKFERQAMASQSKDASAAARAQSFREHCAEMLVQLQEGTRETPSLGIRNLLEVIESALRKFGFDDPWKEQKTIENKASIGMLKPRLQQLDSIASRREKWTEIVRGVLAGNMFDWGAQAVTKILETNNGFGLQQALDRIQKRPWLIDDLDGWLDRMEHDPPHRCATIFTDNAGIDFVLGIVPLVRELLKRKTKVLLCATINPAINDITYSELTKAIADCCEECDILRDAYSKEHRLLLFGNDQIGPCLDFRVLSKDLSDAIEQNDVDLLIIVGMARALHTNLYAKFACETFKLAVVKNEWLAKRLGGETFSVVCKYER
Takifugu rubripes	PanK-II_Pank1	1x Fumble	pantothenate kinase 1a [ Takifugu rubripes (torafugu) ]	pank1a	440	DNTTSYIESNGNASSGPYHVNNGQSQRGFHGHVAVAANGSCSSSAPFGLNIGPNSSSFESIHHLHRGDDVECNGSPAKRCRLRRRTESIRRSRPPFPWFGMDIGGTLVKLVYFEPVDITAEEEQEEVENLKSIRRYLTSNVAYGKTGVRDVHLELRNLTICGRTGNLHFIRFPTQAMPRFIQMGHDKNFSSLHTTLCATGGGAYKFENEFRTMANLELLKLDELDCLIHGLLYVDRVGFNGHPECYYFQNPSDTQSCMKTPCTLDNPFPMLLVNIAGSALGGGTFLGLCCLLTGCETFEEALEMASKGDSTNVDKLVKDIYGGDYERFGLQGSAVASSFGHMMSKEKRDSISKEDLARATLVTITNNIGSIARMCAVNEKIERVVFVGNFLRINTVSTK…
Takifugu rubripes	PLN02902	1x Fumble, 1x DUF89	pantothenate kinase 4 (inactive) [ Takifugu rubripes (torafugu) ]	pank4	783	MAEGVRLDGTSGGHTMDKSITLPPDEIFRNLANAKRFAIDIGGSLTKLAYYSTVQHKVAKVRSFDHATKEASSDKLYEISVQEEVTPRLHFIKFENAYIETCLDFIKDHLVNTETKDIKATGGGAHKFKELIERKLGLKVDKEDEMTCLIKGCNFVLKNIPHEAFVYAKHADSEFRFQTTQPDIFPYLLVNIGSGVSIVKVESEDNFERIGGSSIGGGTFWGLGALLTKTKRFDELLQLASKGQHTSVDMLVKDIYGGSYASLGLTGDLIASSFGKSATADREFSKEDMSKSLLHMISNDIGQLACLYAKLHNLSRVYFGGFFIRGHPVTMHTITYSINFFTKGEVQALFLRHEGYLGAIGAFLKGAEKDNPNQYSWGENYAGSSGLMSVSPDMNPMQR…
Danio rerio	PanK-II_Pank1	1x Fumble	pantothenate kinase 1a [ Danio rerio (zebrafish) ]	pank1a	439	MDKAKSVMDQKGSSPCYQNGMHKPIRRQLSNGSCSPYSPTDDNYHHLHHDPQINGSPAKRCRLRMRLESARKNRPPFPWFGMDIGGTLVKLVYFEPKDITAEEEQEEVENLKSIRRYLTSNTAYGKTGIRDVHLELRNLTICGRTGNLHFIRFPTAAMHRFIQMGRDKHFSSLHTTLCATGGGAYKFENDFRTMADLELLKLDELDCLIQGLLYIDSVGFNGHPECYYFENPSDTQNCIKRPCRLDNLFPMLLVNIGSGVSILAVNSKDNYKRVTGTSLGGGTFLGLCCLLTGCETFEEALEMASKGDSTNVDKLVKDIYGGDYQRFGLQGSAVASSFGHMMSKEKRDSISKEDLARATLVTITNNIGSIARMCAVNEKIERVVFVGNFLRINTVSTKL…
Danio rerio	PanK-II_Pank1	1x Fumble	pantothenate kinase 1b [ Danio rerio (zebrafish) ]	pank1b	451	MENEETSDQNGTTHYKKGLVNGFHPAQSGNGDCISSNGGGLGTSDSSGGHNGIENFHHLHQDVHNNGSPAKRCRLRRRVDSGKKNRPPFPWFGMDIGGTLVKLVYFEPKDITAEEEQEEVESLKSIRWYLTSNVAYGNTGIRDVHLELKNLTMCGRKGNLHFIRFPTQDMHRFIQMGRDKNFSSLHTTLCATGGGAYKFEDDFRTVADLELQKLDELDCLIQGLLYVDSVGFNGHPECYFFQNPSEPENCVKRPFSLENPLPMLLVNIGSGVSILAVYSKDDYKRVTGTSLGGGTFLGLCCLLTGCETFEEALEMAAKGDSTNVDKLVKDIYGGDYERFGLQGSAVASSFCHMMSKEKRDSISKEDLARATLVTITNNIGSIARMCAVNENIDKVVFVG…
Danio rerio	PanK-II_Pank2	1x Fumble	pantothenate kinase 2 [ Danio rerio (zebrafish) ]	pank2	437	MELNGFHCEGEGCTEKQEEESTALKLPRSKTDASCSMIATAAPDGEAAGGSALRERRVSESMPAMLRLDSLKKNRPPFPWFGMDIGGTLVKLVYFEPKDITAEEEQEEVESLKSIRRFLTSHTAYGKTGIRDVHLELLDLTLWGRKGSLHFIRFSTHELPAFLQMGRNKHFSSLHTALCATGGGAFKYEEDFRTMANLKLFKLDELECLIKGVLYIDSVVSSGLSECYYFEHPTDPELCEQKAYNLENPYPLLLVNIGSGVSILAVYSKDNYKRVTGTSLGGGTFLGLCCLLTGCSTFEEALAMATEGESTRVDKLVREIYGGDYERFGLPGWAVASSFGNMMCKEKRESVSKEDLARATLVTITNNIGSITRMCALNENIKRVVFVGNFLRVNTLSMK…
Danio rerio	PLN02902	1x Fumble, 1x DUF89	pantothenate kinase 4 (inactive) [ Danio rerio (zebrafish) ]	pank4	780	MALSGGTDRGSHRMDKSIILPPDEIFRNLENAKRFAIDIGGSLTKLAYYSTVQHKVAKVRSFDHSAKVSFQETDGDPLYEISVQEEITARLHFIKFENAYIETCLDFIKDHLVNTETKVIKATGGGAYKFKDLIEKKLKLKVDKEDEMTCLIKGCNFVLKNIPHEAFVYAKHADSEFRFQNTHPDIFPYLLINIGSGVSIVKVESEDKFERIGGSSIGGGTFWGLGALLTKTKRFDELLQLASKGQHTNVDMLVKDIYGGAYGSLGLTGDLIASSFGKSATTDKEFSKEDMAKSLLHMISNDIGQLACLYAKLHNLTRVYFGGFFIRGHPVTMHTITYSINFFTKGEVQALFLRHEGYLGAIGAFLKGAEEDNPNQYSWGENYAGSSGLMSVSPELNPV…
Gallus gallus	PanK-II_Pank1	1x Fumble	pantothenate kinase 1 [ Gallus gallus (chicken) ]	PANK1	378	MVAFSFFFPIPPSLAFPWFGMDIGGTLVKLVYFEPKDITAEEEQEEVENLKSIRKYLTSNTAYGKTGIRDVHLELKNLTMCGRKGNLHFIRFPSCAMHRFIQMGSEKNFSSLHTTLCATGGGAYKFEEDFRTIADLQLHKLDELDCLIQGLLYVDSVGFNGQPECYYFENPTDPEQCQKKPYCLDNPYPMLLVNMGSGVSILAVYSKDNYKRVTGSSLGGGTFLGLCCLLTGCETFEEALEMAAKGDSTNVDKLVKDIYGGDYERFGLQGSAVASSFGHMMSKEKRDSISKEDLARATLVTITNNIGSIARMCALNENIDKVVFVGNFLRINMISMKVLAYAMDYWSKGQLKALFLEHEGYFGAVGALLELLKMTDDQ
Gallus gallus	PanK-II_Pank2	1x Fumble	pantothenate kinase 2 [ Gallus gallus (chicken) ]	PANK2	424	MEPWHNGGGADEKLRRQEAEAGNLRRWSCGGTGAGSAAAGPEPCEAGGAASVLRRDSVRKNRPPFPWFGLDIGGTLVKLVYFEPKDITAEEEDEEVENLKNIRKYLTSNVAYGSTGIRDVHLELKDLTLCGRKGNLHFIRFPTHDMPAFIQMGSEKHFSSLHTTICATGGGAYKFEQDFLTMGDLQLRKLDELDCLIKGVLYIDSIGFNGNSECYYFEHPTDTERCQKLPFNLENPYPLLLVNIGSGVSILAVYSKENYRWVTGTSLGGGTFFGLCCLLTGCSTFEEAMDMASHGDSTKVDKLVRDIYGGDYERFGLPGWAVASSFGNMMSKEKREAVSKEDLAKATLTTITNNIGSIARMCALNENINRVVFVGNFLRINTISMRLLAYALDYWSKGQ…
Gallus gallus	PanK-II_Pank3	1x Fumble	pantothenate kinase 3 [ Gallus gallus (chicken) ]	PANK3	370	MKIKDAKKPSFPWFGMDIGGTLVKLAYFEPIDITAEEEQEEVESLKSIRKYLTSNVAYGSTGIRDVHLELKDLTIFGRRGNLHFIRFPTHDLPTFIQMGRDKNFSTLHTVLCATGGGAYKFEEDFRTIGNLQLHKLDELDCLVKGLLYIDSVSFNGQAECYYFENASEPERCQKMPFNLDDPYPLLVVNIGSGVSILSVHSKDNYKRVTGTSLGGGTFLGLCSLLTGCESFEEALEMASKGDSTHADKLVRDIYGGDYERFGLPGWAVASSFGNMIYKEKRETVSKEDLARAILVTITNNIGSIARMCAVNEKINRVVFVGNFLRVNTLSMKLLAYALDYWSKGQLKALFLEHEGYFGAVGALLGLPNFS
Gallus gallus	PLN02902	1x Fumble, 1x DUF89	pantothenate kinase 4 [ Gallus gallus (chicken) ]	PANK4	790	MHIHLHTDEAGRGAGIAFKMAERGGRGSGGHGSLDKSITLPPDEIFRNLENAKRFAIDIGGSLTKLAYYSTVQHKVARVRSFDHSGKDIENEPLYEISVQEEITARLHFIKFENNYIETCLDFIKDHLVNTETKVIKATGGGAYKFKDLIEKKLGLKVDKEDVMTCLIKGCNFLLRNIPHEVFAYQKDSDTEFRFQTNHPNIFPYLLVNIGSGVSIVKVESEDKFEWIGGSSIGGGTFWGLGALLTKTKKFDELLQLASKGQHTNVDMLVKDVYGGACQTLGLSGNLIASSFGKSTTADKEFSKEDMAKSLLHMISNDIGQLACLYAKLHNLNKIYFGGFFIRGHPVTMRTITFSINFFSKGEVQALFLRHEGYLGAIGAFLKGAEQDNPNQYSWGENY…
Mus musculus		1x Fumble	pantothenate kinase 1 [ Mus musculus (house mouse) ]	Pank1	548	MRGRRAPRPGSTEVPAAARDADTLRARAASPVRGAQLAEDVGTPTGGGEERRGHQLPTAAPRLRESKPQGGSEDRGTADRDLQRGCQSRSPRTAPPVPGMGDRGAQHERAALQSPGAPEGAAAAVNGLLHNGFHPSAASSRDPPAPRFQLPSELQPQPLFAQHDSPAKKCRLRRRMDSGRKNRPPFPWFGMDIGGTLVKLVYFEPKDITAEEEQEEVENLKSIRKYLTSNTAYGKTGIRDVHLELKNLTMCGRKGNLHFIRFPTCAMHLFIQMGSEKNFSSLHTTLCATGGGAFKFEEDFRMIADLQLHKLDELDCLIQGLLYVDSVGFNGKPECYYFENPTNPELCQKKPYCLDNPYPMLLVNMGSGVSILAVYSKDNYKRVTGTSLGGGTFLGLCCL…
Mus musculus		1x Fumble	pantothenate kinase 2 [ Mus musculus (house mouse) ]	Pank2	456	MGGWLGRQRRLLRMGAGRFGAPMERQGRAAATSAAVGESADSEARRRDPLRRRASSAAPSGSGEAESVRRERPGSLGGSTSAGRPRAEGLRKRRPLFPWFGLDIGGTLVKLVYFEPKDITAEEEKEEVESLKSIRKYLTSNVAYGSTGIRDVHLELKDLTLCGRKGNLHFIRFPTHDMPAFIQMGRDKNFSSLHTVFCATGGGSYKFEQDFLTIGDLQLRKLDELDCLIKGILYIDSVGFNGRSQCYYFENPADSEKCQKLPFDLKNPYPLLLVNIGSGVSILAVYSKDNYKRVTGTSLGGGTFFGLCCLLTGCSTFEEALEMASRGDSTKVDKLVRDIYGGDYERFGLPGWAVASSFGNMMSKEKREAASKEDLARATLITITNNIGSIARMCALNEN…
Mus musculus		1x Fumble	pantothenate kinase 3 [ Mus musculus (house mouse) ]	Pank3	370	MKIKDAKKPSFPWFGMDIGGTLVKLSYFEPIDITAEEEQEEVESLKSIRKYLTSNVAYGSTGIRDVHLELKDLTLFGRRGNLHFIRFPTQDLPTFIQMGRDKNFSTLQTVLSATGGGAYKFEKDFRTIGNLHLHKLDELDCLVKGLLYIDSVSFNGQAECYYFANASEPERCQKMPFNLDDPYPLLVVNIGSGVSILAVHSKDNYKRVTGTSLGGGTFLGLCSLLTGCESFEEALEMASKGDSTQADRLVRDIYGGDYERFGLPGWAVASSFGNMIYKEKRETVSKEDLARATLVTITNNIGSVARMCAVNEKINRVVFVGNFLRVNTLSMKLLAYALDYWSKGQLKALFLEHEGYFGAVGALLGLPNFS
Mus musculus		1x Fumble, 1x DUF89	pantothenate kinase 4 [ Mus musculus (house mouse) ]	Pank4	820	MAERGASGGGSGGDSLDKSITLPPDEIFRNLENAKRFAIDIGGSLTKLAYYSTVQHKVAKVRSFDHPGKDVEQDHEPPYEISVQEEITARLHFIKFENTYMEACLDFIRDHLVNTETKVIQATGGGAYKFKDLIEEKLRLKVDKEDVMTCLIKGCNFVLKNIPHEAFMYQKDSDPEFRFQTNHPNIFPYLLVNIGSGVSIVKVETEDRFEWIGGSSIGGGTFWGLGALLTKTKKFDELLQLASRGRHANVDMLVQDIYGGAHQTLGLSGNLIASSFGKSATADREFSKEDMAKSLLHMISNDIGQLACLYAKLHGLDRVYFGGFFIRGHPVTMRTITYSINFFSKGEVQALFLRHEGYLGAIGAFLKGAEQDNPNQYSWGENYAASSGLMSTSPELCPT…
Rattus norvegicus		1x Fumble	pantothenate kinase 1 [ Rattus norvegicus (Norway rat) ]	Pank1	550	MRGRRAPRPGSAEVPAAARDAETLRAGAASPARRAQLAEDVGTPTGGGEERRGRQPPAAARRLRESKPQGGSEDRRTADRDLQRGCLSRSPRTAPPVPGMGDRGAQHERAALQSPGAPEGAAAAVNGLLHNGFHPPAACSRDPPPPRFQLPPELQPQQQPLFAQHDSPAKKCRLRRRMDSGRKNRPPFPWFGMDIGGTLVKLVYFEPKDITAEEEQEEVENLKSIRKYLTSNTAYGKTGIRDVHLELKNLTMCGRKGNLHFIRFPTCAMHMFIQMGSEKNFSSLHTTLCATGGGAFKFEEDFRMIADLQLHKLDELDCLIQGLLYVDSVGFNGKPECYYFENPTNPELCQKKPYCLDNPYPMLLVNMGSGVSILAVYSKDNYKRVTGTSLGGGTFLGLC…
Rattus norvegicus			pantothenate kinase 1, pseudogene 1 [ Rattus norvegicus (Norway rat) ]	Pank1-ps
Rattus norvegicus		1x Fumble	pantothenate kinase 2 [ Rattus norvegicus (Norway rat) ]	Pank2	456	MGAWLGRQRRLLRMGAGRFGAPMERQGRAAATSAAAGESADSEVRRREPLRRRASSAAPSESGPAESLRRERPGSLGGSVSAARPRGEGLRKRRPLFPWFGLDIGGTLVKLVYFEPKDITAEEEKEEVESLKSIRKYLTSNVAYGSTGIRDVHLELKDLTLCGRKGNLHFIRFPTHDMPAFIQMGRDKNFSSLHTVFCATGGGSYKFEQDFLTIGDLQLRKLDELDCLIKGILYIDSVGFNGRSQCYYFENPADSEKCQKLPFDLKNPYPLLLVNIGSGVSILAVYSKDNYKRVTGTSLGGGTFFGLCCLLTGCSTFEEALEMASRGDSTKVDKLVRDIYGGDYERFGLPGWAVASSFGNMMSKEKREAASKEDLARATLITITNNIGSIARMCALNEN…
Rattus norvegicus			pantothenate kinase 3 [ Rattus norvegicus (Norway rat) ]	Pank3	370	MKIKDAKKPSFPWFGMDIGGTLVKLSYFEPIDITAEEEQEEVESLKSIRKYLTSNVAYGSTGIRDVHLELKDLTLFGRRGNLHFIRFPTQDLPTFIQMGRDKNFSTLQTVLSATGGGAYKFEKDFRTIGNLHLHKLDELDCLVKGLLYIDSVSFNGQAECYYFANASEPERCQKMPFNLDDPYPLLVVNIGSGVSILAVHSKDNYKRVTGTSLGGGTFLGLCSLLTGCESFEEALEMASKGDSTQADRLVRDIYGGDYERFGLPGWAVASSFGNMIYKEKREAVSKEDLARATLVTITNNIGSVARMCAVNEKINRVVFVGNFLRVNTLSMKLLAYALDYWSKGQLKALFLEHEGYFGAVGALLGLPNFS
Rattus norvegicus			pantothenate kinase 3, pseudogene 1 [ Rattus norvegicus (Norway rat) ]	Pank3-ps1
Rattus norvegicus			pantothenate kinase 3, pseudogene 2 [ Rattus norvegicus (Norway rat) ]	Pank3-ps2
Rattus norvegicus			pantothenate kinase 4 [ Rattus norvegicus (Norway rat) ]	Pank4	773	MAECRASGGGSGGDSLDKSITLPPDEIFRNLENAKRFAIDIGGSLTKLAYYSTVQHKVAKVRSFDHPGKDAEQDHEPPYEISVQEEITARLHFIKFENTYMEACLDFIRDHLVNTETKVIQATGGGAYKFKDLIEEKLRLKVDKEDVMTCLIKGCNFVLKNIPHEAFMYQKDSDPEFRFQTNHPNIFPYLLVNIGSGVSIVKVETEDRFEWIGGSSIGGGTFWGLGALLTKTKKFDELLQLASRGRHANVDMLVQDIYGGAHQTLGLSGNLIASSFGKSATADREFSKEDMAKSLLHMISNDIGQLACLYAKLHGLDRVYFGGFFIRGHPVTMRTITYSINFFSKGEVQALFLRHEGYLGAIGAFLKGAEQDNPNQYSWGENYAASSGLMSTAPELCPT…
Homo sapiens		1x Fumble	pantothenate kinase 1 [ Homo sapiens (human) ]	PANK1	598	MLKLVGGGGGQDWACSVAGTSLGGEEAAFEVARPGDQGKAGGGSPGWGCAGIPDSAPGAGVLQAGAVGPARGGQGAEEVGESAGGGEERRVRHPQAPALRLLNRKPQGGSGEIKTPENDLQRGRLSRGPRTAPPAPGMGDRSGQQERSVPHSPGAPVGTSAAAVNGLLHNGFHPPPVQPPHVCSRGPVGGSDAAPQRLPLLPELQPQPLLPQHDSPAKKCRLRRRMDSGRKNRPPFPWFGMDIGGTLVKLVYFEPKDITAEEEQEEVENLKSIRKYLTSNTAYGKTGIRDVHLELKNLTMCGRKGNLHFIRFPSCAMHRFIQMGSEKNFSSLHTTLCATGGGAFKFEEDFRMIADLQLHKLDELDCLIQGLLYVDSVGFNGKPECYYFENPTNPELCQK…
Homo sapiens		1x Fumble	pantothenate kinase 2 [ Homo sapiens (human) ]	PANK2	570	MRRLGPFHPRVHWAAPPSLSSGLHRLLFLRGTRIPSSTTLSPPRHDSLSLDGGTVNPPRVREPTGREAFGPSPASSDWLPARWRNGRGGRPRARLCSGWTAAEEARRNPTLGGLLGRQRLLLRMGGGRLGAPMERHGRASATSVSSAGEQAAGDPEGRRQEPLRRRASSASVPAVGASAEGTRRDRLGSYSGPTSVSRQRVESLRKKRPLFPWFGLDIGGTLVKLVYFEPKDITAEEEEEEVESLKSIRKYLTSNVAYGSTGIRDVHLELKDLTLCGRKGNLHFIRFPTHDMPAFIQMGRDKNFSSLHTVFCATGGGAYKFEQDFLTIGDLQLCKLDELDCLIKGILYIDSVGFNGRSQCYYFENPADSEKCQKLPFDLKNPYPLLLVNIGSGVSILAV…
Homo sapiens		1x Fumble	pantothenate kinase 3 [ Homo sapiens (human) ]	PANK3	370	MKIKDAKKPSFPWFGMDIGGTLVKLSYFEPIDITAEEEQEEVESLKSIRKYLTSNVAYGSTGIRDVHLELKDLTLFGRRGNLHFIRFPTQDLPTFIQMGRDKNFSTLQTVLCATGGGAYKFEKDFRTIGNLHLHKLDELDCLVKGLLYIDSVSFNGQAECYYFANASEPERCQKMPFNLDDPYPLLVVNIGSGVSILAVHSKDNYKRVTGTSLGGGTFLGLCSLLTGCESFEEALEMASKGDSTQADKLVRDIYGGDYERFGLPGWAVASSFGNMIYKEKRESVSKEDLARATLVTITNNIGSVARMCAVNEKINRVVFVGNFLRVNTLSMKLLAYALDYWSKGQLKALFLEHEGYFGAVGALLGLPNFS
Homo sapiens			PANK3 pseudogene 1 [ Homo sapiens (human) ]	PANK3P1
Homo sapiens			pantothenate kinase 4 (inactive) [ Pan troglodytes (chimpanzee) ]	PANK4	773	MAECGASGSGSSGDSLDKSITLPPDEIFRNLENAKRFAIDIGGSLTKLAYYSTVQHKVAKVRSFDHSGKDTEREHEPPYEISVQEEITARLHFIKFENTYIEACLDFIKDHLVNTETKVIQATGGGAYKFKDLIEEKLRLKVDKEDVMTCLIKGCNFVLKNIPHEAFVYQKDSDPEFRFQTNHPHIFPYLLVNIGSGVSIVKVETEDRFEWVGGSSIGGGTFWGLGALLTKTKKFDELLHLASRGQHSNVDMLVRDVYGGAHQTLGLSGNLIASSFGKSATADQEFSKEDMAKSLLHMISNDIGQLACLHARLHSLDRVYFGGFFIRGHPVTMRTITYSINFFSKGEVQALFLRHEGYLGAIGAFLKGAEQDNPNQYSWGENYAGSSGLMSASPELGPA…
Pan troglodytes		1x Fumble	pantothenate kinase 1 [ Pan troglodytes (chimpanzee) ]	PANK1	598	MLKLVGGGGGQDWACSVAGTSLGGEEAAFEVARPGDRGKAGGGSPGWGCAGIPDSAPRAGVLQAGAVGPARGGQGAEEVGESAGGGEERRVRHPQAPALRLLNRKPQGGSGEIKTPENDLQRGRLSREPRAAPPAPGMGDRSGQQERSVPHSPGAPVGTSAAAVNGLLHNGFHPPPVQPPHVCSRGPVGGSDAAPQRLPLLPELQPQPLLPQHGSPAKKCRLRRRMDSGRKNRPPFPWFGMDIGGTLVKLVYFEPKDITAEEEQEEVENLKSIRKYLTSNTAYGKTGIRDVHLELKNLTMCGRKGNLHFIRFPSCAMHRFIQMGSEKNFSSLHTTLCATGGGAFKFEEDFRMIADLQLHKLDELDCLIQGLLYVDSVGFNGKPECYYFENPTNPELCQK…
Pan troglodytes		1x Fumble	pantothenate kinase 2 [ Pan troglodytes (chimpanzee) ]	PANK2	570	MRRLGPFHPRVHWAAPPSLSSGLHRLLFLRGTRIPSSTTLSPPRHDSLSLDGGTVNPRRVREPTGREAFGPSPASSDWLPARWRNGRGGRPRARLCSGWTAAEEARRSPTLGGLLGRQRWLLRMGAGRLGAPMERHGRASATSLSSAGEQAAGDPEGRRQEPLRRRASSASVPAVGASAEGTRRDRLGSYSGPTSVSRQRVESLRKKRPLFPWFGLDIGGTLVKLVYFEPKDITAEEEEEEVESLKSIRKYLTSNVAYGSTGIRDVHLELKDLTLCGRKGNLHFIRFPTHDMPAFIQMGRDKNFSSLHTVFCATGGGAYKFEQDFLTIGDLQLCKLDELDCLIKGILYIDSVGFNGRSQCYYFENPADSEKCQKLPFDLKNPYPLLLVNIGSGVSILAV…
Pan troglodytes		1x Fumble	pantothenate kinase 3 [ Pan troglodytes (chimpanzee) ]	PANK3	370	LKIQKKKKAAFPWFGMDIGGTLVKLSYFEPIDITAEEEQEEVESLKSIRKYLTSNVAYGSTGIRDVHLELKDLTLFGRRGNLHFIRFPTQDLPTFIQMGRDKNFSTLQTVLCATGGGAYKFEKDFRTIGNLHLHKLDELDCLVKGLLYIDSVSFNGQAECYYFANASEPERCQKMPFNLDDPYPLLVVNIGSGVSILAVHSKDNYKRVTGTSLGGGTFLGLCSLLTGCESFEEALEMASKGDSTQADKLVRDIYGGDYERFGLPGWAVASSFGNMIYKEKRESVSKEDLARATLVTITNNIGSVARMCAVNEKINRVVFVGNFLRVNTLSMKLLAYALDYWSKGQLKALFLEHEGYFGAVGALLGLPNFS
Pan troglodytes			PANK3 pseudogene 1 [ Pan troglodytes (chimpanzee) ]	PANK3P1
Pan troglodytes		1x Fumble, 1x DUF89	pantothenate kinase 4 (inactive) [ Homo sapiens (human) ]	PANK4	781	MSWPGTFKMAECGASGSGSSGDSLDKSITLPPDEIFRNLENAKRFAIDIGGSLTKLAYYSTVQHKVAKVRSFDHSGKDTEREHEPPYEISVQEEITARLHFIKFENTYIEACLDFIKDHLVNTETKVIQATGGGAYKFKDLIEEKLRLKVDKEDVMTCLIKGCNFVLKNIPHEAFVYQKDSDPEFRFQTNHPHIFPYLLVNIGSGVSIVKVETEDRFEWVGGSSIGGGTFWGLGALLTKTKKFDELLHLASRGQHSNVDMLVRDVYGGAHQTLGLSGNLIASSFGKSATADQEFSKEDMAKSLLHMISNDIGQLACLHARLHSLDRVYFGGFFIRGHPVTMRTITYSINFFSKGEVQALFLRHEGYLGAIGAFLKGAEQDNPNQYSWGENYAGSSGLMS…
