## Supplementary Dataset 2 for "Supplementation via DAF-16 and *pnk-1* driven pantothenate–coenzyme A flux improves disease related stress resistance in *C. elegans*"

Figure	Strain	RNAi	Treatment	Stress	n	Median lifespan	ML Difference (%)	Test	p-value
1F	N2				45	16.86				Compared to N2
1F	pnk-1 KO				23	5.9	-65%	Log-Rank	< 2e-16
1F	pnk-4 KO				27	10.99	-35%	Log-Rank	1.00E-10
1F	Y71H2AM.6 KO				21	11.45	-32%	Log-Rank	7.10E-07
1F	F25H9.6 KO				13	13.29	-21%	Log-Rank	0.03257
1F	Y65B4A.8 KO				12	9.41	-44%	Log-Rank	6.30E-10
1H	N2	L4440			20	12.86				Compared to L4440
1H	N2	pnk-1			29	7	-46%	Log-Rank	5.10E-09
1H	N2	pnk-4			26	11.87	-8%	Log-Rank	0.67682
1H	N2	pnk-1;pnk-4			31	9.09	-29%	Log-Rank	2.60E-05
1J	daf-2 (e1370)	L4440			15	29.2				Compared to L4440
1J	daf-2 (e1370)	pnk-1			22	19.7	-33%	Log-Rank	0.011
1J	daf-16 (mgdf50)	L4440			27	14.5				Compared to L4440
1J	daf-16 (mgdf50)	pnk-1			42	16.1	11%	Log-Rank	0.35
2C	N2		Control		62	15.3				Compared to Control
2C	N2		PA 5		62	16	5%	Log-Rank	0.59
2C	N2		CoA 0.5		77	15.6	2%	Log-Rank	0.59
3G	N2		DMSO	Oxidative	50	11.39				Compared to DMSO
3G	N2		Rotenone	Oxidative	58	4.77	-58%	Log-Rank	1.10E-10
3G	N2		plus PA 5	Oxidative	58	3.38	-29%	Log-Rank	0.09	Compared to Rotenone
3G	N2		plus CoA 0.5	Oxidative	60	3.54	-26%	Log-Rank	0.095
3G	N2		Control	Heat	53	4.73				Compared to Control
3G	N2		PA 5	Heat	59	5.95	26%	Log-Rank	0.00345
3G	N2		CoA 0.5	Heat	59	5.81	23%	Log-Rank	0.00094
3G	N2		Control	Hypoxic	47	17.83				Compared to Control
3G	N2		Sodium Azide	Hypoxic	56	6.23	-65%	Log-Rank	< 2e-16
3G	N2		plus PA 5	Hypoxic	52	10.71	72%	Log-Rank	6.20E-06	Compared to Sodium Azide
3G	N2		plus CoA 0.5	Hypoxic	56	8.82	42%	Log-Rank	0.129
3H	daf-2 (e1370)		Control	Hypoxic	16	26.1				Compared to Control
3H	daf-2 (e1370)		Sodium Azide	Hypoxic	15	32.7	25%	Log-Rank	0.36928
3H	daf-2 (e1370)		plus PA 5	Hypoxic	16	26.7	-18%	Log-Rank	0.63734	Compared to Sodium Azide
3H	daf-2 (e1370)		plus CoA 0.5	Hypoxic	17	24.5	-25%	Log-Rank	0.36928
3H	daf-16 (mgdf50)		Control	Hypoxic	26	14.2				Compared to Control
3H	daf-16 (mgdf50)		Sodium Azide	Hypoxic	31	11.3	-20%	Log-Rank	0.36928
3H	daf-16 (mgdf50)		plus PA 5	Hypoxic	28	12.5	11%	Log-Rank	0.63734	Compared to Sodium Azide
3H	daf-16 (mgdf50)		plus CoA 0.5	Hypoxic	24	13.1	16%	Log-Rank	0.78477
4B	pnk-1:-4 OE control				36	13				Compared to Control
4B	pnk-1:-4 OE				32	11.8	-9%	Log-Rank	0.42
4B	pnk-4 OE control				33	14.1				Compared to Control
4B	pnk-4 OE				50	13.3	-6%	Log-Rank	0.523
4B	Y65B4A.8 OE control				34	14.2				Compared to Control
4B	Y65B4A.8 OE				62	12.5	-12%	Log-Rank	0.42
4C	pnk-1:-4 OE control			Heat	34	8.71				Compared to Control
4C	pnk-1:-4 OE			Heat	57	6.44	-26%	Log-Rank	0.000046
4C	pnk-4 OE control			Heat	32	6.98				Compared to Control
4C	pnk-4 OE			Heat	54	6.5	-7%	Log-Rank	0.23195
4C	Y65B4A.8 OE control			Heat	26	9.18				Compared to Control
4C	Y65B4A.8 OE			Heat	27	7.27	-21%	Log-Rank	0.00587
4H	C9orf72 control			Heat	39	9.34				Compared to Control
4H	C9orf72 control		plus PA 5	Heat	43	9.68	4%	Log-Rank	0.5064
4H	C9orf72 75x repeat			Heat	44	6.13				Compared to Control
4H	C9orf72 75x repeat		plus PA 5	Heat	25	8.13	33%	Log-Rank	0.0032
4I	SOD-1 WTc			Heat	40	10.94				Compared to Control
4I	SOD-1 WTc		plus PA 5	Heat	45	9.61	-12%	Log-Rank	0.06096
4I	SOD-1 G85Rc			Heat	71	7.82				Compared to Control
4I	SOD-1 G85Rc		plus PA 5	Heat	65	7.52	-4%	Log-Rank	0.49192
4I	SOD-1 G93Ac			Heat	47	9.83				Compared to Control
4I	SOD-1 G93Ac		plus PA 5	Heat	45	13.74	40%	Log-Rank	0.000049
4L	SOD-1 WTc	L4440			19	13.79				Compared to L4440
4L	SOD-1 WTc	daf-16			26	13.19	-4%	Log-Rank	0.33333
4L	SOD-1 WTc	pnk-1			19	10.59	-23%	Log-Rank	0.00277
4L	SOD-1 G85Rc	L4440			22	15.12				Compared to L4440
4L	SOD-1 G85Rc	daf-16			24	12.53	-17%	Log-Rank	0.00819
4L	SOD-1 G85Rc	pnk-1			25	7.79	-48%	Log-Rank	1.10E-07
4L	SOD-1 G93Ac	L4440			19	11.71				Compared to L4440
4L	SOD-1 G93Ac	daf-16			24	12.89	10%	Log-Rank	0.65563
4L	SOD-1 G93Ac	pnk-1			27	6.86	-41%	Log-Rank	3.30E-06
S3B	daf-2 (e1370)		Control		29	27.04				Compared to Control
S3B	daf-2 (e1370)		PA 5		29	27.04	0%	Log-Rank	0.88428
S3B	daf-2 (e1370)		CoA 0.5		30	29.25	8%	Log-Rank	0.44291
S3B	daf-16 (mgdf50)		Control		31	17.73				Compared to Control
S3B	daf-16 (mgdf50)		PA 5		25	21.39	21%	Log-Rank	0.40024
S3B	daf-16 (mgdf50)		CoA 0.5		24	15.75	-11%	Log-Rank	0.4739
S3B	daf-2;daf-16 (mu86;mgdf50)		Control		26	14.68				Compared to Control
S3B	daf-2;daf-16 (mu86;mgdf50)		PA 5		21	9.43	-36%	Log-Rank	0.46134
S3B	daf-2;daf-16 (mu86;mgdf50)		CoA 0.5		26	10.33	-30%	Log-Rank	0.92818
S5C	C9orf72 control			Heat	39	9.49				Compared to Control
S5C	C9orf72 75x repeat			Heat	44	7.12	-25%	Log-Rank	0.000022
S5C	SOD-1 WTc			Heat	40	10.26				Compared to Control
S5C	SOD-1 G85Rc			Heat	71	7.62	-26%	Log-Rank	0.000000038
S5C	SOD-1 G93Ac			Heat	47	11.83	15%	Log-Rank	0.26632
